# Optimizing clinical interpretability of functional evidence in epilepsy-related ion channel variants

**DOI:** 10.1101/2024.05.09.593343

**Authors:** Shridhar Parthasarathy, Stacey R. Cohen, Eryn Fitch, Priya Vaidiswaran, Sarah Ruggiero, Laina Lusk, Victoria Chisari, David Lewis-Smith, Stephan Lauxmann, Christian M. Boßelmann, Christopher H. Thompson, Eric R. Wengert, Ulrike Hedrich, Shiva Ganesan, Ganna Balagura, Roland Krause, Julie Xian, Peter Galer, Manuela Pendziwiat, Eduardo Perez-Palma, Mauno Vihinen, Jennifer Hart, Melissa J. Landrum, Dennis Lal, Edward C. Cooper, Holger Lerche, Ethan Goldberg, Andreas Brunklaus, Carlos G. Vanoye, Stephanie Schorge, Alfred L. George, Ingo Helbig

**Affiliations:** Division of Neurology, Children’s Hospital of Philadelphia, Philadelphia, PA, 19104, USA; The Epilepsy NeuroGenetics Initiative (ENGIN), Children’s Hospital of Philadelphia, Philadelphia, PA, 19104, USA; Department of Biomedical and Health Informatics (DBHi), Children’s Hospital of Philadelphia, Philadelphia, PA, 19146, USA; Medical Scientist Training Program, Perelman School of Medicine, University of Pennsylvania, Philadelphia, PA, 19146, USA; Temple University, Lewis Katz School of Medicine, Philadelphia, PA, 19140, USA; FutureNeuro SFI Research Centre, RCSI University of Medicine and Health Sciences, 123 St Stephen’s Green, Dublin 2, Ireland; Translational and Clinical Research Institute, Newcastle University, Newcastle-upon-Tyne NE2 4HH, UK; Department of Neurology and Epileptology, Hertie Institute for Clinical Brain Research, University of Tübingen, Tübingen, Germany; Department of Pharmacology, Northwestern University Feinberg School of Medicine, Chicago, IL, 60611, USA; Department of Neurosciences, Rehabilitation, Ophthalmology, Genetics and Maternal and Child Health, University of Genoa, Genoa, Italy; Child Neurology and Psychiatry, Istituto G. Gaslini, Genoa, Italy. Member of ERN EpiCARE.; Luxembourg Centre for Systems Biomedicine, Université du Luxembourg, Esch-sur-Alzette, Luxembourg; Medical Scientist Training Program, Johns Hopkins School of Medicine, Baltimore, Maryland, 21205, USA; Department of Bioengineering, School of Engineering and Applied Sciences, University of Pennsylvania, Philadelphia, Pennsylvania, 19104, USA; Center for Neuroengineering and Therapeutics, University of Pennsylvania, Philadelphia, Pennsylvania, 19104, USA; Institute of Clinical Molecular Biology, Christian-Albrechts-University of Kiel, Kiel, Germany; Universidad del Desarrollo, Centro de Genética y Genómica, Facultad de Medicina Clínica Alemana, Santiago, Chile; Department of Experimental Medical Science, Lund University, Lund, Sweden; National Center for Biotechnology Information, National Library of Medicine, National Institutes of Health, Bethesda, Maryland, 20894, USA; Epilepsy Center, Neurological Institute, Cleveland Clinic, Cleveland, 44195, USA; Stanley Center for Psychiatric Genetics, Broad Institute of MIT and Harvard, Cambridge, Massachusetts, 02142, USA; Departments of Neurology, Neuroscience, Molecular and Human Genetics, Baylor College of Medicine, Houston, Texas, 77030, USA; Department of Neurology, University of Pennsylvania Perelman School of Medicine, Philadelphia, PA, 19104, USA; The Paediatric Neurosciences Research Group, Royal Hospital for Children, Glasgow, UK; Institute of Health and Wellbeing, University of Glasgow, UK; Department of Pharmacology, University College London School of Pharmacy, London, UK

## Abstract

Variants in genes encoding the voltage-gated ion channels are among the most common monogenic causes of epilepsy and neurodevelopmental disorders. Functional effects of a variant are increasingly important for diagnosis and therapeutic decisions. To incorporate knowledge regarding functional consequences in formal clinical variant interpretation, we developed an approach for evaluating multiple functional measurements within the Bayesian framework of the modified ACMG/AMP guidelines. We analyzed 216 functional assessments of 191 variants in *SCN1A* (n=74), *SCN2A* (n=66), *SCN3A* (n=18), and *SCN8A* (n=33). Of 20 commonly measured biophysical parameters, the most frequent drivers of overall functional consequence were persistent current (f=0.54), voltage dependence of activation (f=0.51), and voltage dependence of fast inactivation (f=0.40) for gain-of-function and peak current (f=0.87) for loss-of-function. By comparing measurements of 23 benign variants, we determined thresholds by which published data on these four parameters confer *Strong* evidence of variant pathogenicity (likelihood ratio > 18.7) under the ACMG/AMP rubric. Similarly, we delineated evidence weights for the most common epilepsy-related potassium channel gene, *KCNQ2*, through reports of 80 pathogenic and 24 benign variants, accounting for heterozygous and homozygous experimental conditions. We collected the resulting categorization of functional data into FENICS, a biomedical ontology of 152 standardized terms for coherent annotation of electrophysiological results. Across 271 variants in *SCN1A/2A/3A/8A* and *KCNQ2*, 1,731 annotations are available in ClinVar, facilitating use of this evidence in variant classification. In summary, we introduce and apply an ACMG/AMP-calibrated framework for electrophysiological studies in epilepsy-related channelopathies to delineate the impact of functional evidence on clinical variant interpretation.
