## Supplementary material for "Optimizing clinical interpretability of functional evidence in epilepsy-related ion channel variants": Table S2

gene	variant	Current Density	V1/2 Activation	V1/2 SSI	Persistent Current
SCN2A	R223Q	1.01	4.6	4.5	1
SCN2A	R937C	0	NA	NA	NA
SCN2A	R1319Q	1.02	3.2	4.8	1
SCN2A	R1882Q	1	1.73	7.67	2.01
SCN2A	R853Q	0.509	1.39	-6.45	0.456
SCN3A	P1333L	0.874	-10.9	0.2	10.2
SCN8A	I1327V	1	-2.5	5.7	1
SCN8A	R1872W	1.281	-5.9	2.6	3.412
SCN1A	E78*	0	NA	NA	NA
SCN1A	G177E	0	NA	NA	NA
SCN1A	R222*	0	NA	NA	NA
SCN1A	I227S	0	NA	NA	NA
SCN1A	S259R	0	NA	NA	NA
SCN1A	W384*	0	NA	NA	NA
SCN1A	R393H	0	NA	NA	NA
SCN1A	T875M	1.25	0.3	6.8	7.5
SCN1A	R946C	0	NA	NA	NA
SCN1A	L986F	0	NA	NA	NA
SCN1A	R1245*	0	NA	NA	NA
SCN3A	R1621G	1.18	-7.6	0	8.3
SCN8A	R223G	0.207	NA	NA	NA
SCN8A	G1451S	0.1	NA	NA	NA
SCN3A	K1506Nfs*18	0.029	NA	NA	NA
SCN3A	F1646C	0.943	-2.2	11.6	3.8
SCN1A	R1648H	1	0.5	-1.6	21
SCN8A	I1654N	0	NA	NA	NA
SCN1A	R1657C	1	7	-3	1.4
SCN1A	I1656M	1	6.2	-4.1	1.35
SCN1A	L1624P	0.973	-1.43	9.19	2.125
SCN1A	M956T	0.201	NA	NA	NA
SCN1A	T1909I	0.589	1.6	0.3	3.33
SCN1A	F1808L	0.5	-5.9	-14.4	3
SCN1A	F1765L	0	NA	NA	NA
SCN1A	A1685V	0	NA	NA	NA
SCN1A	R1648C	0.849	3.9	-7.1	12
SCN1A	Q1489K	0.71	-0.3	4.1	3.9
SCN1A	V1353L	0	NA	NA	NA
SCN1A	W1204R	0.955	-10	-5	NA
SCN1A	G979R	0	NA	NA	NA
SCN1A	C959R	0	NA	NA	NA
SCN1A	R946H	0	NA	NA	NA
SCN1A	H939Q	0	NA	NA	NA
SCN3A	Y1669C	0.125	NA	NA	NA
SCN3A	I1468R	0.519	-1.6	25	28.8
SCN3A	L247P	0	NA	NA	NA
SCN8A	G269R	0	NA	NA	NA
SCN8A	G822R	0	NA	NA	NA
SCN8A	G964R	0	NA	NA	NA
SCN8A	G1475R	1.032	-0.6	-2	4.24
SCN8A	A1491V	1.103	-6.1	15	4.35
SCN8A	P1719R	0.253	-1	-2	NA
SCN8A	N1768D	0.44	4.2	13.4	5.2
SCN1A	G177A	0	NA	NA	NA
SCN1A	L263V	0.818	-3.1	7.8	3.43
SCN1A	Y790C	0.084	NA	NA	NA
SCN1A	F902C	0	NA	NA	NA
SCN1A	F1661S	0.6	0.1	12.2	12.67
SCN1A	M1664K	0.08	NA	NA	NA
SCN1A	G1674R	0	NA	NA	NA
SCN1A	T1709I	0	NA	NA	NA
SCN1A	Q1923R	0	NA	NA	NA
SCN1A	R1927G	0.5	-0.1	-10.8	0.58
SCN2A	P1658S	0	NA	NA	NA
