## Supplementary material for "Optimizing clinical interpretability of functional evidence in epilepsy-related ion channel variants": Table S3

region	term.id	term	pval	OR_adj	OR_adj_lo	OR_adj_hi
Domain IV	FENICS:0053	Acceleration of recovery from fast inactivation	5e-4	4.27	1.78	10.37
Domain IV	FENICS:0071	Effect on slope of fast inactivation	6e-4	3.84	1.7	8.7
Domain C	FENICS:0060	Depolarizing shift of voltage dependence of fast inactivation	0.0028	3.63	1.46	8.93
Domain II	FENICS:0083	Absence of peak current	0.003	3.53	1.44	8.45
Domain III-IV	FENICS:0060	Depolarizing shift of voltage dependence of fast inactivation	0.0032	4.72	1.51	15.09
Domain III-IV	FENICS:0053	Acceleration of recovery from fast inactivation	0.0036	5.29	1.55	17.23
Domain IV	FENICS:0073	Increase in slope of fast inactivation	0.0039	3.5	1.38	8.9
Domain II	FENICS:0082	Effect on peak current	0.0047	2.8	1.3	6.23
Domain III-IV	FENICS:0140	Overall gain-of-function effect with respect to biophysical channel activity	0.0067	4.27	1.33	13.51
Domain II-III	FENICS:0109	Slowing of recovery from slow inactivation	0.0092	10.7	1.5	61.08
Domain C	FENICS:0048	Slowing of fast inactivation	0.0146	3.1	1.16	7.94
Domain II-III	FENICS:0148	Overall mixed or unclear functional effect with respect to biophysical channel activity	0.0153	5.68	1.16	30.06
Domain IV	FENICS:0038	Effect on persistent current	0.0159	2.24	1.11	4.49
Domain II	FENICS:0141	Overall loss-of-function	0.0162	2.37	1.11	5.09
Domain IV	FENICS:0058	Effect on voltage dependence of fast inactivation	0.0185	2.15	1.11	4.25
Domain IV	FENICS:0133	Decrease of decay in current amplitude in use dependence	0.019	4.76	1.08	23.91
Domain I-II	FENICS:0035	Increase in slope of activation	0.0216	7.81	1.06	50.24
Domain I	FENICS:0083	Absence of peak current	0.0218	3.07	1.1	8.12
Domain II	FENICS:0004	Component leading to Loss-of-Function (LoF)	0.0281	2.51	1.05	6.68
Domain III	FENICS:0065	Hyperpolarizing shift of voltage dependence of fast inactivation	0.0284	2.81	1	7.43
Domain IV	FENICS:0040	Increase in persistent current	0.0347	2.06	1.01	4.18
Domain C	FENICS:0003	Component leading to Gain-of-Function (GoF)	0.0357	2.99	1.05	10.5
Domain C	FENICS:0037	Effect on fast inactivation	0.0367	2.86	1.01	10.04
Domain III	FENICS:0117	Hyperpolarizing shift of voltage dependence of slow inactivation	0.0389	15.36	0.77	927.36
Domain III	FENICS:0115	Effect on shift of voltage dependence of slow inactivation	0.0392	5.98	0.82	37.81
Domain II-III	FENICS:0106	Effect on rate of recovery from slow inactivation	0.0399	5.51	0.82	28.72
Domain II-III	FENICS:0145	Overall mixed or unclear functional effect not able to be clearly categorized as Gain- or Loss-of-Function	0.0453	4	0.83	20.97
Domain III-IV	FENICS:0052	Effect on rate of recovery from fast inactivation	0.0472	3	0.97	9.45
Domain III-IV	FENICS:0103	Acceleration of entry into slow inactivation	0.0508	8.52	0.66	80.6
Domain C	FENICS:0045	Effect on rate of fast inactivation	0.0515	2.47	0.96	6.08
Domain C	FENICS:0099	Increase in resurgent current	0.0527	5.21	0.72	32.77
Domain III-IV	FENICS:0106	Effect on rate of recovery from slow inactivation	0.0579	3.49	0.74	13.18
Domain IV	FENICS:0121	Increase in slope of slow inactivation	0.0716	4.1	0.67	28.92
Domain III-IV	FENICS:0101	Effect on slow inactivation	0.0764	2.76	0.7	9.29
Domain C	FENICS:0097	Effect on resurgent current	0.0767	4.16	0.61	22.86
Domain II	FENICS:0055	Slowing of recovery from fast inactivation	0.0851	2.21	0.85	5.44
Domain III	FENICS:0055	Slowing of recovery from fast inactivation	0.0866	2.31	0.75	6.49
Domain C	FENICS:0128	Effect on ramp current	0.1047	3.45	0.53	17.38
Domain IV	FENICS:0103	Acceleration of entry into slow inactivation	0.106	4.55	0.51	55.78
Domain III	FENICS:0134	Increase of decay in current amplitude in use dependence	0.111	5.13	0.41	47.14
Domain III	FENICS:0144	Overall loss-of-function effect with respect to biophysical channel activity	0.1185	2.28	0.68	6.76
Domain III	FENICS:0016	Effect on rate of deactivation	0.1204	22.41	0	Inf
Domain IV	FENICS:0052	Effect on rate of recovery from fast inactivation	0.1212	1.75	0.86	3.5
Domain II-III	FENICS:0101	Effect on slow inactivation	0.1231	3.17	0.49	15.9
Domain III-IV	FENICS:0107	Acceleration of recovery from slow inactivation	0.1233	4.24	0.39	26.55
Domain IV	FENICS:0119	Effect on slope of slow inactivation	0.1279	3.1	0.68	14.07
Domain II	FENICS:0007	Effect on ion channel biophysical properties	0.129	6.16	0	Inf
Domain N	FENICS:0123	Effect on subthreshold current	0.1325	9.99	0.17	130.8
Domain IV	FENICS:0060	Depolarizing shift of voltage dependence of fast inactivation	0.1339	1.72	0.79	3.64
Domain I-II	FENICS:0148	Overall mixed or unclear functional effect with respect to biophysical channel activity	0.1353	3.25	0.46	20.04
Domain II-III	FENICS:0132	Effect on use dependence	0.1365	3.9	0.36	23.27
Domain III	FENICS:0059	Effect on shift of voltage dependence of fast inactivation	0.1374	1.91	0.77	4.79
Domain II-III	FENICS:0003	Component leading to Gain-of-Function (GoF)	0.1628	4.62	0.6	208.42
Domain III-IV	FENICS:0040	Increase in persistent current	0.1664	2.02	0.62	6.25
Domain II	FENICS:0097	Effect on resurgent current	0.1679	2.76	0.41	14.89
Domain II-III	FENICS:0020	Effect on voltage dependence of activation	0.1746	2.8	0.58	17.78
Domain I	FENICS:0123	Effect on subthreshold current	0.1749	3.51	0.3	25.9
Domain III-IV	FENICS:0102	Effect on entry into slow inactivation	0.1805	3.16	0.3	17.95
Domain IV	FENICS:0045	Effect on rate of fast inactivation	0.1884	1.65	0.76	3.49
Domain II-III	FENICS:0134	Increase of decay in current amplitude in use dependence	0.1933	6.22	0.11	73.62
Domain III	FENICS:0004	Component leading to Loss-of-Function (LoF)	0.1946	1.94	0.71	6.19
Domain IV	FENICS:0059	Effect on shift of voltage dependence of fast inactivation	0.2048	1.51	0.77	2.93
Domain IV	FENICS:0001	Effect on ion channel function	0.2072	6.15	0	Inf
Domain IV	FENICS:0022	Depolarizing shift of voltage dependence of activation	0.2116	1.9	0.68	5
Domain III	FENICS:0058	Effect on voltage dependence of fast inactivation	0.2138	1.72	0.69	4.37
Domain IV	FENICS:0114	Effect on voltage dependence of slow inactivation	0.2184	2.06	0.57	6.86
Domain III-IV	FENICS:0120	Decrease in slope of slow inactivation	0.219	6.05	0.1	122.31
Domain C	FENICS:0059	Effect on shift of voltage dependence of fast inactivation	0.2207	1.75	0.74	4.16
Domain II	FENICS:0002	Assessment of single biophysical property on ion channel function	0.2234	5.63	0	Inf
Domain II	FENICS:0105	Slowing of entry into slow inactivation	0.2315	3.01	0.24	27.28
Domain N	FENICS:0046	Acceleration of fast inactivation	0.2319	4.95	0.09	56.72
Domain III	FENICS:0027	Hyperpolarizing shift of voltage dependence of activation	0.239	1.79	0.68	4.54
Domain III-IV	FENICS:0109	Slowing of recovery from slow inactivation	0.2412	2.5	0.25	13.46
Domain I	FENICS:0012	Slowing of activation	0.243	6.82	0.09	543.82
Domain IV	FENICS:0132	Effect on use dependence	0.2464	1.84	0.52	5.94
Domain IV	FENICS:0003	Component leading to Gain-of-Function (GoF)	0.2583	1.48	0.74	3.1
Domain II-III	FENICS:0027	Hyperpolarizing shift of voltage dependence of activation	0.2606	2.2	0.42	10.64
Domain III-IV	FENICS:0038	Effect on persistent current	0.267	1.83	0.56	5.63
Domain IV	FENICS:0039	Decrease in persistent current	0.2686	2.98	0.21	42.07
Domain III	FENICS:0037	Effect on fast inactivation	0.2716	1.9	0.69	6.05
Domain II-III	FENICS:0127	Effect on ion channel function involving multiple biophysical properties	0.2794	2.27	0.22	12.95
Domain IV	FENICS:0084	Decrease in peak current	0.2797	1.5	0.71	3.09
Domain IV	FENICS:0102	Effect on entry into slow inactivation	0.2802	2.02	0.4	8.9
Domain I-II	FENICS:0055	Slowing of recovery from fast inactivation	0.2906	2.29	0.21	14.74
Domain II-III	FENICS:0092	Increase in peak current	0.2927	3.54	0.07	33.8
Domain IV	FENICS:0002	Assessment of single biophysical property on ion channel function	0.2969	3.56	0.49	157.93
Domain IV	FENICS:0048	Slowing of fast inactivation	0.3033	1.52	0.64	3.45
Domain IV	FENICS:0007	Effect on ion channel biophysical properties	0.3036	3.94	0.55	173.44
Domain III-IV	FENICS:0059	Effect on shift of voltage dependence of fast inactivation	0.3044	1.78	0.58	5.54
Domain II-III	FENICS:0021	Effect on shift of voltage dependence of activation	0.3099	2.06	0.43	10.71
Domain C	FENICS:0140	Overall gain-of-function effect with respect to biophysical channel activity	0.3109	1.71	0.6	4.45
Domain C	FENICS:0058	Effect on voltage dependence of fast inactivation	0.3195	1.54	0.65	3.69
Domain II-III	FENICS:0034	Decrease in slope of activation	0.3233	3.08	0.06	28.57
Domain IV	FENICS:0004	Component leading to Loss-of-Function (LoF)	0.3275	1.45	0.72	3.02
Domain I	FENICS:0128	Effect on ramp current	0.3294	1.98	0.19	11.19
Domain IV	FENICS:0037	Effect on fast inactivation	0.3303	1.41	0.7	2.94
Domain C	FENICS:0022	Depolarizing shift of voltage dependence of activation	0.3351	1.84	0.49	5.74
Domain N	FENICS:0141	Overall loss-of-function	0.3362	3.07	0.34	37.54
Domain II	FENICS:0009	Effect on rate of activation	0.3368	4.44	0.06	353.12
Domain I	FENICS:0120	Decrease in slope of slow inactivation	0.342	3.42	0.06	67.79
Domain C	FENICS:0034	Decrease in slope of activation	0.3461	1.9	0.18	10.69
Domain C	FENICS:0117	Hyperpolarizing shift of voltage dependence of slow inactivation	0.3525	3.28	0.05	64.96
Domain II-III	FENICS:0072	Decrease in slope of fast inactivation	0.3527	2.73	0.06	24.67
Domain II	FENICS:0001	Effect on ion channel function	0.3565	4.09	0	Inf
Domain II-III	FENICS:0033	Effect on slope of activation	0.3627	1.82	0.18	10.23
Domain IV	FENICS:0033	Effect on slope of activation	0.3656	1.56	0.61	3.81
Domain C	FENICS:0040	Increase in persistent current	0.3683	1.52	0.59	3.73
Domain I-II	FENICS:0145	Overall mixed or unclear functional effect not able to be clearly categorized as Gain- or Loss-of-Function	0.3702	2.31	0.33	14.17
Domain IV	FENICS:0101	Effect on slow inactivation	0.3754	1.48	0.58	3.58
Domain III	FENICS:0021	Effect on shift of voltage dependence of activation	0.3978	1.43	0.57	3.55
Domain III	FENICS:0114	Effect on voltage dependence of slow inactivation	0.3998	1.93	0.33	7.92
Domain III	FENICS:0039	Decrease in persistent current	0.4036	2.48	0.05	32.26
Domain C	FENICS:0137	Overall gain-of-function	0.4074	1.49	0.62	3.53
Domain III	FENICS:0132	Effect on use dependence	0.4178	1.77	0.3	7.16
Domain II	FENICS:0127	Effect on ion channel function involving multiple biophysical properties	0.4223	1.46	0.44	4.17
Domain I	FENICS:0116	Depolarizing shift of voltage dependence of slow inactivation	0.4285	2.27	0.04	29.51
Domain III-IV	FENICS:0037	Effect on fast inactivation	0.4288	1.8	0.53	7.86
Domain III-IV	FENICS:0003	Component leading to Gain-of-Function (GoF)	0.4291	1.88	0.55	8.2
Domain IV	FENICS:0035	Increase in slope of activation	0.4302	1.53	0.49	4.34
Domain II	FENICS:0046	Acceleration of fast inactivation	0.4313	1.7	0.28	7.51
Domain II	FENICS:0144	Overall loss-of-function effect with respect to biophysical channel activity	0.4323	1.56	0.52	4.22
Domain N	FENICS:0022	Depolarizing shift of voltage dependence of activation	0.4483	2.03	0.04	21.75
Domain C	FENICS:0148	Overall mixed or unclear functional effect with respect to biophysical channel activity	0.4597	1.38	0.46	3.69
Domain IV	FENICS:0127	Effect on ion channel function involving multiple biophysical properties	0.4656	1.44	0.5	3.8
Domain III	FENICS:0145	Overall mixed or unclear functional effect not able to be clearly categorized as Gain- or Loss-of-Function	0.4741	1.39	0.49	3.63
Domain IV	FENICS:0046	Acceleration of fast inactivation	0.4769	1.72	0.35	7.1
Domain II-III	FENICS:0114	Effect on voltage dependence of slow inactivation	0.4834	1.72	0.04	14.49
Domain C	FENICS:0145	Overall mixed or unclear functional effect not able to be clearly categorized as Gain- or Loss-of-Function	0.4893	1.42	0.53	3.54
Domain II	FENICS:0065	Hyperpolarizing shift of voltage dependence of fast inactivation	0.494	1.41	0.53	3.44
Domain III	FENICS:0052	Effect on rate of recovery from fast inactivation	0.4991	1.33	0.49	3.39
Domain III-IV	FENICS:0048	Slowing of fast inactivation	0.5013	1.54	0.35	5.42
Domain N	FENICS:0144	Overall loss-of-function effect with respect to biophysical channel activity	0.504	1.7	0.03	18.02
Domain II	FENICS:0132	Effect on use dependence	0.5049	1.52	0.34	5.38
Domain C	FENICS:0038	Effect on persistent current	0.5095	1.36	0.53	3.33
Domain I	FENICS:0141	Overall loss-of-function	0.5214	1.35	0.53	3.26
Domain III	FENICS:0073	Increase in slope of fast inactivation	0.5283	1.39	0.32	4.64
Domain I	FENICS:0137	Overall gain-of-function	0.5294	1.35	0.55	3.26
Domain C	FENICS:0021	Effect on shift of voltage dependence of activation	0.5389	1.36	0.56	3.21
Domain II	FENICS:0106	Effect on rate of recovery from slow inactivation	0.5438	1.53	0.41	4.82
Domain II	FENICS:0039	Decrease in persistent current	0.562	1.48	0.03	18.94
Domain N	FENICS:0055	Slowing of recovery from fast inactivation	0.5672	1.4	0.03	14.71
Domain III-IV	FENICS:0119	Effect on slope of slow inactivation	0.5675	1.32	0.03	10.64
Domain I-II	FENICS:0073	Increase in slope of fast inactivation	0.598	1.23	0.03	10.77
Domain III	FENICS:0148	Overall mixed or unclear functional effect with respect to biophysical channel activity	0.6021	1.28	0.39	3.63
Domain I-II	FENICS:0065	Hyperpolarizing shift of voltage dependence of fast inactivation	0.6125	1.85	0.17	11.86
Domain II	FENICS:0099	Increase in resurgent current	0.616	1.79	0.16	11.47
Domain III-IV	FENICS:0058	Effect on voltage dependence of fast inactivation	0.6162	1.36	0.45	4.23
Domain II-III	FENICS:0055	Slowing of recovery from fast inactivation	0.63	1.62	0.16	9.04
Domain IV	FENICS:0020	Effect on voltage dependence of activation	0.6385	1.17	0.6	2.26
Domain IV	FENICS:0082	Effect on peak current	0.6404	1.16	0.6	2.25
Domain II	FENICS:0092	Increase in peak current	0.6431	1.49	0.14	8.75
Domain III	FENICS:0141	Overall loss-of-function	0.6578	1.29	0.49	3.23
Domain II	FENICS:0148	Overall mixed or unclear functional effect with respect to biophysical channel activity	0.6582	1.26	0.48	3.04
Domain III	FENICS:0003	Component leading to Gain-of-Function (GoF)	0.6662	1.28	0.5	3.59
Domain II-III	FENICS:0065	Hyperpolarizing shift of voltage dependence of fast inactivation	0.6668	1.31	0.13	7.27
Domain II	FENICS:0128	Effect on ramp current	0.6737	1.27	0.12	7.03
Domain II-III	FENICS:0140	Overall gain-of-function effect with respect to biophysical channel activity	0.6879	1.19	0.12	6.59
Domain II	FENICS:0084	Decrease in peak current	0.6889	1.17	0.49	2.67
Domain IV	FENICS:0034	Decrease in slope of activation	0.6961	1.49	0.23	7.26
Domain II-III	FENICS:0052	Effect on rate of recovery from fast inactivation	0.7222	1.22	0.19	5.96
Domain IV	FENICS:0136	Overall assessment of ion channel function	0.7334	1.57	0.31	15.35
Domain I	FENICS:0035	Increase in slope of activation	0.7407	1.13	0.2	4.31
Domain C	FENICS:0127	Effect on ion channel function involving multiple biophysical properties	0.754	1.26	0.29	4.2
Domain III-IV	FENICS:0084	Decrease in peak current	0.7705	1.27	0.33	4.13
Domain III	FENICS:0101	Effect on slow inactivation	0.7729	1.1	0.26	3.6
Domain III	FENICS:0071	Effect on slope of fast inactivation	0.7787	1.22	0.33	3.67
Domain I	FENICS:0140	Overall gain-of-function effect with respect to biophysical channel activity	0.799	1.15	0.36	3.21
Domain C	FENICS:0084	Decrease in peak current	0.8179	1.17	0.42	2.98
Domain I	FENICS:0027	Hyperpolarizing shift of voltage dependence of activation	0.8244	1.07	0.38	2.75
Domain III	FENICS:0020	Effect on voltage dependence of activation	0.8329	1.18	0.47	2.91
Domain I	FENICS:0004	Component leading to Loss-of-Function (LoF)	0.8333	1.17	0.47	3.1
Domain C	FENICS:0020	Effect on voltage dependence of activation	0.8415	1.11	0.46	2.62
Domain IV	FENICS:0141	Overall loss-of-function	0.869	1.08	0.53	2.14
Domain IV	FENICS:0021	Effect on shift of voltage dependence of activation	0.8726	1.09	0.55	2.13
Domain I	FENICS:0136	Overall assessment of ion channel function	1	1.51	0.2	68.22
Domain IV	FENICS:0145	Overall mixed or unclear functional effect not able to be clearly categorized as Gain- or Loss-of-Function	1	1.03	0.47	2.18
Domain II-III	FENICS:0136	Overall assessment of ion channel function	1	1.11	0	Inf
Domain I	FENICS:0115	Effect on shift of voltage dependence of slow inactivation	1	1.12	0.02	9.82
Domain III-IV	FENICS:0045	Effect on rate of fast inactivation	1	1.08	0.25	3.74
Domain IV	FENICS:0120	Decrease in slope of slow inactivation	1	1.47	0.02	28.75
Domain II-III	FENICS:0035	Increase in slope of activation	1	1.17	0.03	9.51
Segment 5-6	FENICS:0083	Absence of peak current	1e-4	10.69	2.84	44.89
Segment 1	FENICS:0021	Effect on shift of voltage dependence of activation	0.0011	26.18	0	Inf
Segment 5-6	FENICS:0141	Overall loss-of-function	0.0012	7.5	1.85	43.9
Segment 4	FENICS:0071	Effect on slope of fast inactivation	0.0016	3.97	1.56	9.85
Segment 1	FENICS:0027	Hyperpolarizing shift of voltage dependence of activation	0.0019	17.41	2.04	813.71
Segment 1	FENICS:0020	Effect on voltage dependence of activation	0.0022	21.84	0	Inf
Segment 5-6	FENICS:0082	Effect on peak current	0.0032	7.57	1.59	71.9
Segment 5	FENICS:0116	Depolarizing shift of voltage dependence of slow inactivation	0.004	27.82	2.12	1503.06
Segment 4	FENICS:0073	Increase in slope of fast inactivation	0.0058	3.81	1.34	10.37
Segment 4	FENICS:0027	Hyperpolarizing shift of voltage dependence of activation	0.01	2.79	1.19	6.5
Segment 2	FENICS:0133	Decrease of decay in current amplitude in use dependence	0.0111	24.18	1.57	372.4
Segment 4	FENICS:0012	Slowing of activation	0.0214	30.25	0	Inf
Segment 4	FENICS:0065	Hyperpolarizing shift of voltage dependence of fast inactivation	0.022	2.9	1.13	7.15
Segment 4	FENICS:0134	Increase of decay in current amplitude in use dependence	0.0242	9.25	1.01	115.22
Segment 5	FENICS:0115	Effect on shift of voltage dependence of slow inactivation	0.028	6.97	0.95	44.53
Segment 2	FENICS:0132	Effect on use dependence	0.0284	13.71	0.93	202.17
Segment 1	FENICS:0034	Decrease in slope of activation	0.0292	11.19	0.92	85.54
Segment 4	FENICS:0021	Effect on shift of voltage dependence of activation	0.0305	2.34	1.03	5.46
Segment 2	FENICS:0045	Effect on rate of fast inactivation	0.0352	10.97	0.86	585.68
Segment 6	FENICS:0083	Absence of peak current	0.0439	3.01	0.86	9.57
Segment 4	FENICS:0020	Effect on voltage dependence of activation	0.0518	2.21	0.97	5.2
Segment 4	FENICS:0117	Hyperpolarizing shift of voltage dependence of slow inactivation	0.0581	11.96	0.61	719.73
Segment 5	FENICS:0083	Absence of peak current	0.063	2.67	0.85	7.69
Segment 5	FENICS:0004	Component leading to Loss-of-Function (LoF)	0.0668	2.81	0.89	11.83
Segment 2	FENICS:0127	Effect on ion channel function involving multiple biophysical properties	0.0668	8.07	0.56	116.3
Segment 2	FENICS:0052	Effect on rate of recovery from fast inactivation	0.0756	7.52	0.59	400.57
Segment 6	FENICS:0082	Effect on peak current	0.0804	2.7	0.89	9.14
Segment 4	FENICS:0140	Overall gain-of-function effect with respect to biophysical channel activity	0.0884	2.15	0.83	5.3
Segment 2	FENICS:0103	Acceleration of entry into slow inactivation	0.09	16.49	0.26	272.26
Segment 4	FENICS:0097	Effect on resurgent current	0.0983	3.67	0.54	20.06
Segment 2	FENICS:0101	Effect on slow inactivation	0.0995	6.22	0.44	89.14
Segment 5	FENICS:0053	Acceleration of recovery from fast inactivation	0.1035	2.47	0.73	7.43
Segment 5	FENICS:0016	Effect on rate of deactivation	0.1065	25.8	0	Inf
Segment 2	FENICS:0055	Slowing of recovery from fast inactivation	0.1115	5.76	0.4	82.07
Segment 6	FENICS:0022	Depolarizing shift of voltage dependence of activation	0.1229	2.53	0.55	9.15
Segment 2	FENICS:0121	Increase in slope of slow inactivation	0.1243	11.06	0.19	163.77
Segment 2	FENICS:0048	Slowing of fast inactivation	0.1368	5	0.35	71.28
Segment 4	FENICS:0038	Effect on persistent current	0.1373	1.88	0.79	4.36
Segment 2	FENICS:0092	Increase in peak current	0.141	9.48	0.16	137
Segment 5-6	FENICS:0004	Component leading to Loss-of-Function (LoF)	0.1459	3.14	0.66	29.93
Segment 2	FENICS:0148	Overall mixed or unclear functional effect with respect to biophysical channel activity	0.1708	4.26	0.3	60.45
Segment 4	FENICS:0072	Decrease in slope of fast inactivation	0.1709	2.6	0.41	12.22
Segment 2	FENICS:0119	Effect on slope of slow inactivation	0.1738	7.35	0.13	103.16
Segment 2	FENICS:0046	Acceleration of fast inactivation	0.1899	6.6	0.12	91.38
Segment 4	FENICS:0040	Increase in persistent current	0.1932	1.79	0.74	4.21
Segment 6	FENICS:0133	Decrease of decay in current amplitude in use dependence	0.198	2.95	0.28	16.63
Segment 5	FENICS:0114	Effect on voltage dependence of slow inactivation	0.2045	2.25	0.38	9.37
Segment 2	FENICS:0109	Slowing of recovery from slow inactivation	0.2057	5.98	0.11	81.94
Segment 4	FENICS:0048	Slowing of fast inactivation	0.2083	1.78	0.63	4.61
Segment 1	FENICS:0099	Increase in resurgent current	0.2086	5.54	0.11	59.51
Segment 4	FENICS:0035	Increase in slope of activation	0.2094	1.94	0.51	6.15
Segment 4	FENICS:0123	Effect on subthreshold current	0.2177	2.98	0.26	21.85
Segment 4	FENICS:0003	Component leading to Gain-of-Function (GoF)	0.2304	1.8	0.73	4.89
Segment 4	FENICS:0137	Overall gain-of-function	0.2331	1.65	0.72	3.78
Segment 4	FENICS:0037	Effect on fast inactivation	0.2342	1.71	0.7	4.67
Segment 1	FENICS:0097	Effect on resurgent current	0.2351	4.74	0.09	48.87
Segment 4	FENICS:0059	Effect on shift of voltage dependence of fast inactivation	0.2415	1.62	0.71	3.72
Segment 4	FENICS:0045	Effect on rate of fast inactivation	0.2475	1.74	0.68	4.23
Segment 4	FENICS:0058	Effect on voltage dependence of fast inactivation	0.2493	1.63	0.72	3.78
Segment 1	FENICS:0033	Effect on slope of activation	0.2514	2.57	0.23	16.65
Segment 2	FENICS:0114	Effect on voltage dependence of slow inactivation	0.2517	4.65	0.08	62.53
Segment 2	FENICS:0145	Overall mixed or unclear functional effect not able to be clearly categorized as Gain- or Loss-of-Function	0.2607	3.06	0.22	43.15
Segment 1	FENICS:0128	Effect on ramp current	0.2608	4.14	0.08	41.4
Segment 5	FENICS:0082	Effect on peak current	0.2686	1.72	0.66	4.61
Segment 5-6	FENICS:0134	Increase of decay in current amplitude in use dependence	0.269	4.1	0.08	45.91
Segment 4	FENICS:0115	Effect on shift of voltage dependence of slow inactivation	0.2775	2.37	0.22	15.33
Segment 4	FENICS:0055	Slowing of recovery from fast inactivation	0.2872	1.7	0.56	4.59
Segment 5	FENICS:0120	Decrease in slope of slow inactivation	0.2878	4.29	0.07	85.39
Segment 5	FENICS:0133	Decrease of decay in current amplitude in use dependence	0.2886	2.19	0.21	12.04
Segment 1	FENICS:0055	Slowing of recovery from fast inactivation	0.2906	2.29	0.21	14.74
Segment 4	FENICS:0052	Effect on rate of recovery from fast inactivation	0.2938	1.56	0.65	3.64
Segment 6	FENICS:0116	Depolarizing shift of voltage dependence of slow inactivation	0.2957	3.78	0.07	50.22
Segment 2	FENICS:0003	Component leading to Gain-of-Function (GoF)	0.2995	5.15	0	Inf
Segment 2	FENICS:0027	Hyperpolarizing shift of voltage dependence of activation	0.3006	2.7	0.19	38.12
Segment 2	FENICS:0037	Effect on fast inactivation	0.3006	4.94	0	Inf
Segment 6	FENICS:0004	Component leading to Loss-of-Function (LoF)	0.3058	1.99	0.6	8.64
Segment 6	FENICS:0141	Overall loss-of-function	0.3061	1.67	0.55	4.96
Segment 2	FENICS:0106	Effect on rate of recovery from slow inactivation	0.324	3.36	0.06	44.21
Segment 5	FENICS:0046	Acceleration of fast inactivation	0.3308	1.94	0.19	10.32
Segment 5	FENICS:0052	Effect on rate of recovery from fast inactivation	0.3312	1.65	0.59	4.38
Segment 3	FENICS:0144	Overall loss-of-function effect with respect to biophysical channel activity	0.342	3.42	0.06	67.79
Segment 5	FENICS:0141	Overall loss-of-function	0.3492	1.62	0.6	4.26
Segment 5	FENICS:0039	Decrease in persistent current	0.3647	2.86	0.05	37.4
Segment 1	FENICS:0145	Overall mixed or unclear functional effect not able to be clearly categorized as Gain- or Loss-of-Function	0.3702	2.31	0.33	14.17
Segment 4	FENICS:0127	Effect on ion channel function involving multiple biophysical properties	0.386	1.52	0.41	4.65
Segment 5	FENICS:0132	Effect on use dependence	0.3884	2.07	0.35	8.48
Segment 1	FENICS:0040	Increase in persistent current	0.3889	2.09	0.3	12.79
Segment 6	FENICS:0084	Decrease in peak current	0.4005	1.56	0.45	4.79
Segment 3	FENICS:0083	Absence of peak current	0.4034	2.71	0.04	53.43
Segment 2	FENICS:0073	Increase in slope of fast inactivation	0.4036	2.48	0.05	32.26
Segment 4	FENICS:0033	Effect on slope of activation	0.4074	1.54	0.47	4.36
Segment 1	FENICS:0038	Effect on persistent current	0.4122	1.9	0.27	11.6
Segment 1	FENICS:0003	Component leading to Gain-of-Function (GoF)	0.4257	3.41	0.4	159.64
Segment 2	FENICS:0144	Overall loss-of-function effect with respect to biophysical channel activity	0.4285	2.27	0.04	29.51
Segment 5	FENICS:0105	Slowing of entry into slow inactivation	0.4336	2.14	0.04	22.91
Segment 6	FENICS:0059	Effect on shift of voltage dependence of fast inactivation	0.4518	1.57	0.53	4.68
Segment 6	FENICS:0121	Increase in slope of slow inactivation	0.461	1.88	0.04	16.93
Segment 6	FENICS:0058	Effect on voltage dependence of fast inactivation	0.4621	1.53	0.52	4.66
Segment 4	FENICS:0114	Effect on voltage dependence of slow inactivation	0.471	1.48	0.25	5.96
Segment 4	FENICS:0039	Decrease in persistent current	0.476	1.94	0.04	25.06
Segment 5	FENICS:0123	Effect on subthreshold current	0.4954	1.7	0.03	16.27
Segment 5-6	FENICS:0046	Acceleration of fast inactivation	0.5033	1.6	0.03	13.14
Segment 6	FENICS:0107	Acceleration of recovery from slow inactivation	0.5075	1.6	0.03	13.73
Segment 2	FENICS:0071	Effect on slope of fast inactivation	0.5205	1.68	0.03	21.64
Segment 6	FENICS:0034	Decrease in slope of activation	0.5501	1.39	0.03	11.52
Segment 2	FENICS:0065	Hyperpolarizing shift of voltage dependence of fast inactivation	0.5519	1.52	0.03	19.56
Segment 6	FENICS:0060	Depolarizing shift of voltage dependence of fast inactivation	0.5522	1.43	0.38	4.57
Segment 1	FENICS:0022	Depolarizing shift of voltage dependence of activation	0.5669	1.35	0.03	11.88
Segment 1	FENICS:0127	Effect on ion channel function involving multiple biophysical properties	0.5827	1.28	0.03	11.3
Segment 6	FENICS:0072	Decrease in slope of fast inactivation	0.5892	1.23	0.03	9.9
Segment 5	FENICS:0045	Effect on rate of fast inactivation	0.6035	1.27	0.38	3.64
Segment 6	FENICS:0007	Effect on ion channel biophysical properties	0.605	2.48	0	Inf
Segment 6	FENICS:0136	Overall assessment of ion channel function	0.6052	2.27	0	Inf
Segment 4	FENICS:0001	Effect on ion channel function	0.6081	3.13	0	Inf
Segment 1	FENICS:0065	Hyperpolarizing shift of voltage dependence of fast inactivation	0.6125	1.85	0.17	11.86
Segment 6	FENICS:0021	Effect on shift of voltage dependence of activation	0.6184	1.31	0.43	3.87
Segment 6	FENICS:0020	Effect on voltage dependence of activation	0.6201	1.38	0.46	4.12
Segment 1	FENICS:0140	Overall gain-of-function effect with respect to biophysical channel activity	0.6239	1.69	0.16	10.76
Segment 4	FENICS:0128	Effect on ramp current	0.6249	1.68	0.16	9.41
Segment 6	FENICS:0132	Effect on use dependence	0.6291	1.64	0.17	8.2
Segment 2	FENICS:0021	Effect on shift of voltage dependence of activation	0.6393	1.61	0.11	22.67
Segment 4	FENICS:0084	Decrease in peak current	0.6617	1.21	0.46	2.96
Segment 4	FENICS:0046	Acceleration of fast inactivation	0.6688	1.29	0.13	6.71
Segment 4	FENICS:0004	Component leading to Loss-of-Function (LoF)	0.6914	1.23	0.52	3.09
Segment 1	FENICS:0137	Overall gain-of-function	0.7083	1.31	0.19	7.97
Segment 6	FENICS:0144	Overall loss-of-function effect with respect to biophysical channel activity	0.7111	1.38	0.24	5.4
Segment 4	FENICS:0132	Effect on use dependence	0.7123	1.36	0.23	5.39
Segment 5	FENICS:0127	Effect on ion channel function involving multiple biophysical properties	0.7356	1.17	0.21	4.43
Segment 6	FENICS:0055	Slowing of recovery from fast inactivation	0.7427	1.12	0.2	4.31
Segment 5	FENICS:0073	Increase in slope of fast inactivation	0.745	1.11	0.2	4.19
Segment 6	FENICS:0065	Hyperpolarizing shift of voltage dependence of fast inactivation	0.7479	1.33	0.3	4.58
Segment 5	FENICS:0101	Effect on slow inactivation	0.7518	1.29	0.3	4.32
Segment 6	FENICS:0148	Overall mixed or unclear functional effect with respect to biophysical channel activity	0.7576	1.2	0.27	4.12
Segment 4	FENICS:0053	Acceleration of recovery from fast inactivation	0.7824	1.18	0.32	3.51
Segment 5	FENICS:0038	Effect on persistent current	0.8117	1.1	0.36	3.01
Segment 5	FENICS:0137	Overall gain-of-function	0.821	1.13	0.41	2.97
Segment 5-6	FENICS:0132	Effect on use dependence	1	1.04	0.02	8.03
Segment 6	FENICS:0046	Acceleration of fast inactivation	1	1.11	0.02	8.67
Segment 5	FENICS:0034	Decrease in slope of activation	1	1.05	0.02	8.49
